# HDX-MS reveals structural determinants for RORγ hyperactivation by synthetic agonists

**DOI:** 10.1101/588830

**Authors:** Timothy S. Strutzenberg, Ruben Garcia-Ordonez, Scott Novick, HaJeung Park, Mi Ra Chang, Christelle Doebellin, Yuanjun He, Rémi Patouret, Theodore M. Kamenecka, Patrick R. Griffin

## Abstract

Members of the nuclear receptor (NR) superfamily regulate both physiological and pathophysiological processes ranging from development and metabolism^1^ to inflammation^2^ and cancer^3^. As ligand-gated transcription factors, synthetic small molecules targeting NRs are often deployed as therapeutics to correct aberrant NR signaling or as chemical probes to explore the role of the receptor in physiology^4^. However, nearly half of NRs do not have specific cognate ligands or its unclear if they possess ligand dependent activities and these receptors are called orphans. Here we demonstrate that ligand-dependent action of the orphan nuclear receptor RORγ can be defined by selectively disrupting putative endogenous—but not synthetic—ligand binding. Furthermore, the characterization of a library of RORγ modulators reveals that structural dynamics of the receptor assessed by HDX-MS correlate with activity in biochemical and cell-based assays. These findings are corroborated with X-ray co-crystallography and site-directed mutagenesis to collectively reveal the structural determinants of RORγ ligand-dependent activation, critical for designing full agonists for application in cancer immunotherapy. Combined these observations support a model of receptor activation to more accurately describe RORγ pharmacology. Likewise, this ‘bump-and-hole’ inspired approach could be extended to other orphan NRs to explore the ligand-dependent activities that are important for defining pharmacology.
