## Supplementary material for "HDX-MS reveals structural determinants for RORγ hyperactivation by synthetic agonists": Differential HDX Summary

### Sheet: Sheet1
							Differential Experiment Comparison
Sequence	Charge	construct Start	construct End	RORg Start	RORg End	Structure	WT ± SR19265	WT ± 25OHC	A368V ± SR19265	A368V ± 25OHC	WT ± SR2211	WT ± SR19355	WT ± SR19547	RORgLBD + SR19265 ± SRC1-2	RORgLBD + SR19265 + SRC1-2 vs RORgLBD-SRC2 Fusion	WT + SR19265 vs K354A + SR19265	WT + SR19265 vs K503A + SR19265
KVSDGSSEIF	2	37	46	185	194	solubility tag	1(5)	0(5)	-1(5)	0(4)	-1 (6)	0(6)	0(6)	-5(4)	N.A.	2(4)	-4(5)
KVSDGSSEIFF	2	37	47	185	195	solubility tag	1(5)	0(5)	0(4)	0(4)	-1 (5)	0(5)	-1(5)	4(4)	N.A.	2(4)	-2(5)
FKIKKTTPLRRLMEA	3	47	61	195	209	solubility tag	2(2)	0(3)	0(3)	0(3)	-1 (5)	0(3)	0(7)	-4(3)	N.A.	2(3)	-3(4)
FAKRQGKEMDSLRF	3	62	75	210	223	solubility tag	1(4)	1(6)	0(4)	0(5)	0 (4)	0(6)	1(5)	-7(4)	N.A.	2(5)	-6(5)
LYDGIRIQADQAPEDLDM	2	76	93	224	241	solubility tag	2(4)	0(3)	0(3)	0(3)	-2 (5)	0(3)	0(7)	-5(3)	N.A.	2(4)	-4(4)
IRIQADQAPEDLDM	2	80	93	228	241	solubility tag	1(2)	1(3)	0(3)	1(3)	-1 (6)	1(3)	0(6)	N.O.	N.A.	1(3)	-3(5)
DMEDNDIIEAHREQIGGDYKDDDDKASL	4	92	119	240	267	[H1:3]	2(5)	-1(9)	-1(5)	-5(14)	-1 (6)	-2(6)	3(10)	-5(3)	3(10)	5(4)	-5(4)
EDNDIIEAHREQIGGDYKDDDDKASL	3	94	119	242	267	[H1:3]	1(5)	0(5)	0(6)	0(6)	-1 (4)	-1(6)	1(7)	-5(3)	1(7	4(3)	-6(4)
TEIEHLVQSVC	2	120	130	268	278	[H1:11]	0(4)	-2(3)	-2(5)	2(4)	-4 (6)	-3(4)	-1(5)	N.O.	-1(5)	-2(4)	-2(5)
TEIEHLVQSVCKS	2	120	132	268	280	[H1:13]	-1(3)	-2(3)	-2(4)	0(6)	-2 (5)	-3(4)	0(8)	-5(4)	4(6)	-7(5)	-8(5)
TEIEHLVQSVCKSYRETCQ	3	120	138	268	286	[H1:18]	-1(3)	-3(3)	-3(3)	0(4)	-6 (4)	-2(3)	-2(5)	-4(4)	-6(3)	-2(5)	-5(5)
TEIEHLVQSVCKSYRETCQL	3	120	139	268	287	[H1:18]	2(4)	0(4)	0(3)	1(3)	-8 (5)	0(3)	-2(6)	-4(3)	-1(4)	1(4)	-5(4)
KSYRETCQL	2	131	139	279	287	[H1:7]	0(3)	-6(3)	-2(4)	1(5)	-17 (5)	0(4)	-2(3)	-7(4)	-6(3)	-4(5)	-8(5)
YRETCQL	2	133	139	281	287	[H1:5]	N.O.	0(0)	-2(5)	1(5)	-21 (6)	0(4)	-1(7)	-5(5)	-5(5)	-1(5)	-4(5)
LRLEDL	2	139	144	287	292	[H2:5]	-4(4)	-10(8)	-4(4)	1(4)	-11 (6)	-5(4)	-4(5)	-7(7)	1(5)	0(6)	-9(6)
LRLEDLL	2	139	145	287	293	[H2:6]	-5(4)	-10(4)	-5(4)	1(4)	-16 (6)	-6(4)	-8(6)	-4(6)	2(6)	-1(5)	-6(6)
RLEDLL	1	140	145	288	293	[H2:6]	-5(4)	-9(4)	-5(4)	0(4)	-12 (6)	-6(5)	-6(5)	1(7)	5(6)	-3(6)	-7(6)
RQRSNIFSRE	3	146	155	294	303	[H2:2]	-3(4)	-4(5)	-6(5)	-2(5)	-4 (4)	-3(7)	0(13)	-5(3)	2(5)	5(5)	-8(4)
EVTGYQRKSMWEM	2	156	168	304	316	[H3:5]	-11(3)	-10(3)	-14(3)	-5(4)	-4(7)	-11(3)	-8(6)	-5(4)	-1(4)	3(5)	-1(5)
WERCAHHLTEA	2	169	179	317	327	[H3:11]	-8(1)	-7(3)	-9(3)	-4(3)	-7 (4)	-13(5)	-7(4)	-1(1)	1(1)	3(2)	-3(2)
WERCAHHLTEAIQ	3	169	181	317	329	[H3:13]	-8(1)	-7(2)	-7(2)	-3(2)	-4 (2)	-13(6)	-8(5)	-1(1)	0(2)	N.O.	-2(2)
WERCAHHLTEAIQY	3	169	182	317	330	[H3:14]	-5(3)	-5(3)	-8(4)	-2(4)	-3 (2)	-10(7)	-9(3)	0(1)	0(1)	2(2)	0(2)
IQYVVE	1	180	185	328	333	[H3:6]	-1(3)	0(3)	0(3)	5(45)	0 (5)	-5(14)	-1(8)	-1(2)	-3(2)	N.O.	N.O.
FAKRLSGF	2	186	193	334	341	[H3:8]	0(2)	-1(3)	-1(3)	0(3)	1 (6)	-1(3)	N.O.	-5(3)	N.O.	1(4)	-5(4)
FAKRLSGFMEL	2	186	196	334	344	[H3:8]	N.O.	-3(41)	N.O.	2(17)	-2(6)	N.O.	1(6)	-2(3)	0(4)	-1(5)	-4(5)
AKRLSGF	2	187	193	335	341	[H3:7]	0(3)	-1(4)	-1(3)	0(3)	N.O.	-1(4)	1(6)	-4(5)	0(6)	0(3)	-5(4)
CQNDQIVL	1	197	204	345	352	[H4:8]	0(1)	0(3)	0(2)	0(2)	0 (5)	-1(5)	1(5)	-4(2)	2(2)	7(5)	-6(4)
LKAGAM	1	205	210	353	358	[H4:4H5:2]	-4(2)	-2(3)	-3(3)	-1(3)	N.O.	2(3)	N.O.	1(4)	-4(4)	*	3(6)
LKAGAME	1	205	211	353	359	[H4:4H5:3]	-4(2)	-2(3)	-3(3)	-1(2)	6 (7)	1(3)	-8(5)	1(4)	N.O.	*	3(5)
VRMCRA	1	215	220	363	368	[H5:3]	-3(2)	-9(2)	-12(3)*	-8(2)*	-16 (5)	-4(4)	N.O.	-5(3)	-2(3)	7(5)	1(5)
CRAYNADNRTVF	2	218	229	366	377	[B1:2B2:3]	-8(3)	-10(3)	-15(2)*	-8(3)*	-9 (6)	-12(2)	-9(7)	-3(3)	-1(3)	2(5)	-1(3)
YNADNRTVF	2	221	229	369	377	[B1:2B2:3]	-9(2)	-16(5)	-15(3)	-7(3)*	-12 (5)	-13(2)	-9(6)	-4(3)	0(5)	1(3)	-3(3)
FEGKYGGMEL	2	230	239	378	387	[B2:1B3:3H6:4]	-7(4)	-9(4)	-11(3)	-6(3)	N.O.	-9(4)	-6(8)	-2(3)	-1(6)	1(4)	-3(4)
FRALGCSE	2	240	247	388	395	[H6:6H7:3]	-3(4)	-3(4)	-7(4)	-3(4)	-8 (7)	-6(4)	-1(5)	1(4)	2(3)	4(4)	-3(3)
FRALGCSEL	2	240	248	388	396	[H6:6H7:4]	-3(4)	-2(4)	-7(4)	-3(4)	-7 (6)	-5(5)	0(5)	-5(5)	2(3)	2(4)	-4(4)
ISSIFDFSHSLSAL	2	249	262	397	410	[H7:13]	-5(2)	-4(3)	-10(3)	-6(2)	-6 (5)	-7(4)	-9(4)	-2(2)	0(2)	3(3)	-1(2)
DFSHSLSAL	2	254	262	402	410	[H7:8]	-5(3)	-5(3)	-8(2)	-4(3)	-7 (5)	-5(2)	-10(6)	4(3)	1(3)	4(4)	-2(3)
FSHSLSAL	2	255	262	403	410	[H7:7]	-4(2)	-4(3)	-7(2)	-3(3)	-6 (5)	-3(2)	-8(6)	-2(3)	1(4)	3(4)	-3(3)
HFSEDE	1	263	268	411	416	[H8:4]	N.O.	0(0)	-1(5)	0(7)	0 (5)	0(3)	1(8)	-4(3)	0(7)	11(5)	-6(5)
HFSEDEIAL	1	263	271	411	419	[H8:7]	2(4)	1(5)	-1(6)	0(5)	-1 (4)	-2(6)	0(3)	-2(6)	0(2)	11(6)	-9(4)
LVLINAHRPGLQEKRKVEQLQYNLE	3	275	299	423	447	[H8:4H9:13]	0(1)	0(8)	0(2)	0(2)	0 (3)	-1(3)	1(5)	-4(2)	-4(4)	2(4)	-5(4)
VLINAHRPGLQEKRKVEQLQYNLE	3	276	299	424	447	[H8:3H9:13]	0(1)	0(2)	0(2)	N.O.	-1 (3)	0(3)	0(3)	-4(2)	1(2)	3(4)	-5(4)
INAHRPGLQEKRKVEQLQYNLE	3	278	299	426	447	[H8:1H9:13]	0(2)	0(2)	0(3)	-1(2)	0 (4)	0(3)	0(3)	-3(2)	0(3)	3(4)	-5(4)
LAFHHHLCKTHRQSIL	3	300	315	448	463	[H9:10H10:5]	-5(3)	-7(4)	-5(4)	-2(4)	-3 (2)	-9(4)	-9(4)	-3(1)	0(1)	15(4)	-4(4)
AFHHHLCKTHRQSIL	3	301	315	449	463	[H9:9H10:5]	-6(3)	-7(5)	-5(3)	-2(4)	-3 (2)	-9(5)	-10(3)	-5(2)	0(1)	15(4)	-6(4)
AKLPPKGKLRSLCSQ	3	316	330	464	478	[H10:3H10':9]	-9(5)	-10(5)	-7(5)	-2(4)	-17 (6)	-23(5)	-7(7)	-3(1)	-4(5)	12(4)	5(5)
AKLPPKGKLRSLCSQHVERLQIFQHLHPIVVQ	3	316	347	464	495	[H10:3H10':20H11:6]	-11(5)	-7(7)	-8(4)	-3(4)	-19 (5)	-24(4)	-23(5)	-15(4)	-6(3)	10(5)	1(5)
HVERLQIFQHLHPIVVQ	3	331	347	479	495	[H10':11H11:6]	-11(5)	-7(4)	-8(4)	-2(4)	-20 (6)	-19(4)	-24(6)	-12(3)	-7(3)	10(4)	4(5)
QIFQHLHPIVVQ	2	336	347	484	495	[H10':6H11:6]	-5(5)	-4(5)	-4(5)	-1(5)	-10 (7)	-7(5)	-12(7)	N.O.	N.O.	7(5)	3(5)
AAFPPLYKEL	1	348	357	496	505	[H11:3H12:7]	-9(5)	-4(5)	-5(5)	-2(5)	0 (9)	-2(7)	-17(6)	-15(6)	-19(4)	12(5)	*
AAFPPLYKEL	2	348	357	496	505	[H11:3H12:7]	-10(6)	-3(5)	-5(5)	-1(5)	0 (9)	-3(5)	-18(5)	-17(5)	-22(5)	10(5)	*
AAFPPLYKELF	2	348	358	496	506	[H11:3H12:8]	-10(5)	-4(5)	-5(5)	-2(5)	0 (9)	-2(7)	-20(7)	-17(5)	N.O.	10(4)	*
AAFPPLYKELFSTE	2	348	361	496	509	[H11:3H12:9]	-8(6)	-3(5)	-3(5)	-1(5)	0 (6)	-1(7)	-13(6)	-14(6)	N.A.	8(5)	*
AAFPPLYKELFSTETESPVGLSK	3	348	370	496	518	[H11:3H12:9]	-4(6)	-2(6)	-3(6)	-1(7)	N.O.	0(9)	-7(4)	-9(5)	N.A.	5(5)	*
FSTETESPVGLSK	2	358	370	506	518	[H12:2]	1(7)	-1(7)	-1(4)	1(7)	-1 (7)	0(7)	N.O.	-2(5)	N.A.	2(4)	N.O.
TESPVGLSK	2	362	370	510	518		1(7)	0(6)	-1(7)	N.O.	3 (10)	1(8)	N.O.	1(5)	N.A.	1(4)	N.O,
Peptides sequences are shown with their corresponding charge state, and number location (based on the numbering of the construct or RORg numbering). The perturbation values (∆%D) shown above were derived by taking the average of all 7 timepoints, and subtracting the test condtion from the control condtion (i.e. WT RORgLBD + DMSO vs WT RORgLBD + SR19265) and propagated errors are shown in parenthe…
* denotes that this region of the protein was mutated. If the comparison is to the WT protein, this peptide was left blank (i.e. WT + SR19265 vs K503A +SR19265). If the differential comparison has mutant peptides in both conditions, the number shown is the difference between the mutated sequence of the peptide.
