## Supplementary material for "HDX-MS reveals structural determinants for RORγ hyperactivation by synthetic agonists": Crystallography Statistics

### Sheet: Table1
	RORγLBD Co-crystal
	SR19265	SR19355	SR2211
Data Collection
Wavelength	1	1	1
Resolution range	56.19-3.2 (3.32-3.2)	56.87-2.435(2.52-2.44)	28.75-2.35(2.43-2.35)
Space group	P 41 21 2	P 41 21 2	P 61
Unit cell	59.88 59.88 162.55 90 90 90	60.8047 60.8047 160.647 90 90 90	99.59 99.59 129.6 90 90 120
Total reflections	61751 (6117)	191145 (15214)	60601 (6064)
Unique reflections	5345 (516)	11958 (1158)	30310 (3030)
Multiplicity	11.6 (11.9)	16.0 (13.1)	2.0 (2.0)
Completeness (%)	99.96 (100.00)	99.12 (99.31)	99.82 (99.84)
Mean I/sigma(I)	9.55 (3.43)	9.21 (2.34)	21.07 (5.03)
Wilson B-factor	56.42	53.47	39.18
R-merge	0.1904 (0.8166)	0.1634 (1.256)	0.02162 (0.1603)
R-meas	0.1994 (0.8537)	0.1689 (1.306)	0.03057 (0.2268)
R-pim	0.05817 (0.2461)	0.04194 (0.3539)	0.02162 (0.1603)
CC1/2	0.995 (0.904)	0.994 (0.945)	0.999 (0.932)
CC*	0.999 (0.974)	0.999 (0.986)	1 (0.982)
Model Refinement
Reflections used in refinement	5343 (516)	11859 (1152)	30293 (3030)
Reflections used for R-free	535 (52)	586 (58)	1563 (160)
R-work	0.2188 (0.2558)	0.2504 (0.3407)	0.1805 (0.2032)
R-free	0.2754 (0.3470)	0.2992 (0.3871)	0.2135 (0.2392)
CC(work)	0.928 (0.811)	0.944 (0.797)	0.964 (0.915)
CC(free)	0.945 (0.579)	0.943 (0.757)	0.951 (0.869)
Number of non-hydrogen atoms	2144	2169	3990
macromolecules	2108	2140	3795
ligands	33	1	74
solvent	3	28	121
Protein residues	259	260	468
RMS(bonds)	0.004	0.004	0.004
RMS(angles)	0.97	0.87	0.93
Ramachandran favored (%)	97.28	97.67	98.05
Ramachandran allowed (%)	2.72	2.33	1.95
Ramachandran outliers (%)	0	0	0
Rotamer outliers (%)	0	0	2.43
Clashscore	7.78	4.48	6.82
Average B-factor	50.76	67.56	52.22
macromolecules	50.65	67.77	51.62
ligands	59.96	62.97	88.25
solvent	24.02	52.16	49.06
Number of TLS groups	6	10	7
PDB Accension	6NWU	6NWS	6NWT
